# Denisovan introgression left differential selection regimes in Humans and Neanderthals on the *SLC30A9* gene

**DOI:** 10.64898/2026.09.23.753770

**Authors:** Jorge Garcia-Calleja, Cesar A Fortes-Lima, Moisès Coll Macià, Oscar Lao, Elena Bosch

## Abstract

Signals of positive selection around the *SLC30A9* gene have been reported in human populations outside Africa. Selection likely acted on a highly differentiated single-nucleotide polymorphism, rs1047626, leading to a non-synonymous substitution in the encoded zinc transporter. Because of the striking similarity between the putatively selected *SLC30A9* haplotype observed in several current human populations and the Denisovan individual, previous work has proposed adaptive introgression. Yet alternative explanations, including ancient human variation, and the precise archaic source —Neanderthal or Denisovan— remained unresolved. Considering the potentially complex evolution of *SLC30A9*, we applied Approximate Bayesian Computation (ABC) algorithms coupled to machine learning to investigate the most plausible evolutionary origin of this substitution. After modelling different evolutionary scenarios with forward-in-time simulations, our results highlight that the most probable scenario is a Denisovan origin of the rs1047626 polymorphism. However, the allele likely introgressed into Neanderthals first and was then passed into non-African modern humans. Moreover, the derived allele frequency for rs1047626 across several African populations is consistent with back-to-Africa migrations. Finally, our ABC analyses indicate strong positive selection in East Asian populations and other out-of-Africa populations, whereas in Neanderthal populations, the selection coefficient was probably neutral or slightly deleterious.
