## Supplementary Tables for "Denisovan introgression left differential selection regimes in Humans and Neanderthals on the *SLC30A9* gene"

### Sheet: Supp Table S1
Supplementary Table S1: References for the populations included in Figure 1.
O	Population	CHR	rs SNP ID	A1	A2	MAF	MAC	NCHROBS	N	Reference
1	Benin_Bariba	4	4_42003671	G	A	0.1458	7	48	24	Fortes-Lima et al. 2017
2	Benin_Fon	4	4_42003671	G	A	0.0526	2	38	19	Fortes-Lima et al. 2017
3	Benin_Yoruba	4	4_42003671	G	A	0.1458	7	48	24	Fortes-Lima et al. 2017
4	IvoryCoast_Ahizi	4	4_42003671	G	A	0.0278	1	36	18	Fortes-Lima et al. 2017
5	IvoryCoast_Yacouba	4	4_42003671	G	A	0.0625	2	32	16	Fortes-Lima et al. 2017
6	Mali_Bwa	4	4_42003671	G	A	0.0333	1	30	15	Fortes-Lima et al. 2017
7	Chad_ArabBaggara	4	4_42003671	G	A	0.4211	16	38	19	Fortes-Lima et al. 2022
8	Chad_Dangaleat	4	4_42003671	G	A	0.2826	13	46	23	Fortes-Lima et al. 2022
9	Chad_Daza	4	4_42003671	G	A	0.2895	11	38	19	Fortes-Lima et al. 2022
10	Chad_Maba	4	4_42003671	G	A	0.1667	7	42	21	Fortes-Lima et al. 2022
11	Chad_Zaghawa	4	4_42003671	G	A	0.3889	7	18	9	Fortes-Lima et al. 2022
12	Guinea_Fulani	4	4_42003671	G	A	0.1087	5	46	23	Fortes-Lima et al. 2022
13	Senegal_Bedik	4	4_42003671	G	A	0.119	5	42	21	Fortes-Lima et al. 2022
14	Senegal_Halpularen	4	4_42003671	G	A	0.1957	9	46	23	Fortes-Lima et al. 2022
15	Sudan_ArabBaggara	4	4_42003671	G	A	0.3409	15	44	22	Fortes-Lima et al. 2022
16	Sudan_ArabKababish	4	4_42003671	G	A	0.46	23	50	25	Fortes-Lima et al. 2022
17	Sudan_ArabRashaayda	4	4_42003671	G	A	0.3846	10	26	13	Fortes-Lima et al. 2022
18	Sudan_Daju	4	4_42003671	G	A	0.1053	4	38	19	Fortes-Lima et al. 2022
19	Sudan_NubaKoalib	4	4_42003671	G	A	0.25	12	48	24	Fortes-Lima et al. 2022
20	Sudan_Zaghawa	4	4_42003671	G	A	0.2292	11	48	24	Fortes-Lima et al. 2022
21	Angola_Khwe	4	4_42003671	G	A	0	0	34	17	Fortes-Lima et al. 2024
22	Angola_Sekele	4	4_42003671	G	A	0	0	24	9	Fortes-Lima et al. 2024
23	Angola_Vasekele	4	4_42003671	G	A	0	0	8	4	Fortes-Lima et al. 2024
24	Botswana_Ghanzi	4	4_42003671	G	A	0.037	2	54	27	Fortes-Lima et al. 2024
25	Botswana_GuiGhanaKgal	4	4_42003671	G	A	0	0	12	6	Fortes-Lima et al. 2024
26	Botswana_TswanaBot	4	4_42003671	G	A	0	0	8	4	Fortes-Lima et al. 2024
27	CAR_Banda	4	4_42003671	G	A	0.05	1	20	10	Fortes-Lima et al. 2024
28	CAR_DzangaShangaPeople	4	4_42003671	G	A	0.1667	4	24	12	Fortes-Lima et al. 2024
29	CAR_Gbaya	4	4_42003671	G	A	0.1304	6	46	23	Fortes-Lima et al. 2024
30	CAR_Mpiemo	4	4_42003671	G	A	0.05	1	20	10	Fortes-Lima et al. 2024
31	CAR_Nzakara	4	4_42003671	G	A	0.0625	1	16	8	Fortes-Lima et al. 2024
32	CAR_Zande	4	4_42003671	G	A	0.0833	1	12	6	Fortes-Lima et al. 2024
33	DRC_Ding	4	4_42003671	G	A	0.0595	5	84	42	Fortes-Lima et al. 2024
34	DRC_Lele	4	4_42003671	G	A	0	0	10	5	Fortes-Lima et al. 2024
35	DRC_LubaLulua	4	4_42003671	G	A	0	0	22	11	Fortes-Lima et al. 2024
36	DRC_Lwer	4	4_42003671	G	A	0	0	32	16	Fortes-Lima et al. 2024
37	DRC_Manyanga	4	4_42003671	G	A	0.0571	4	70	35	Fortes-Lima et al. 2024
38	DRC_Mbala	4	4_42003671	G	A	0.05	2	40	20	Fortes-Lima et al. 2024
39	DRC_Mbuun	4	4_42003671	G	A	0.0441	3	68	34	Fortes-Lima et al. 2024
40	DRC_MongoNkundo	4	4_42003671	G	A	0.0625	1	16	8	Fortes-Lima et al. 2024
41	DRC_Mpe	4	rs1047626	G	A	0.125	1	8	4	Fortes-Lima et al. 2024
42	DRC_Ndibu	4	4_42003671	G	A	0	0	14	7	Fortes-Lima et al. 2024
43	DRC_Ngong	4	4_42003671	G	A	0	0	8	4	Fortes-Lima et al. 2024
44	DRC_Ngwi	4	4_42003671	G	A	0.0678	8	118	59	Fortes-Lima et al. 2024
45	DRC_Ntandu	4	4_42003671	G	A	0.125	1	8	4	Fortes-Lima et al. 2024
46	DRC_Hungan	4	4_42003671	G	A	0	0	6	3	Fortes-Lima et al. 2024
47	DRC_Kuba	4	4_42003671	G	A	0	0	6	3	Fortes-Lima et al. 2024
48	DRC_Luozi	4	4_42003671	G	A	0	0	6	3	Fortes-Lima et al. 2024
49	DRC_NunuBobangi	4	4_42003671	G	A	0	0	6	3	Fortes-Lima et al. 2024
50	DRC_Sakata	4	4_42003671	G	A	0.1667	1	6	3	Fortes-Lima et al. 2024
51	DRC_Songe	4	4_42003671	G	A	0	0	6	3	Fortes-Lima et al. 2024
52	DRC_Suku	4	4_42003671	G	A	0	0	6	3	Fortes-Lima et al. 2024
53	DRC_Tetela	4	4_42003671	G	A	0	0	6	3	Fortes-Lima et al. 2024
54	DRC_Nzadi	4	4_42003671	G	A	0	0	12	6	Fortes-Lima et al. 2024
55	DRC_Pende	4	4_42003671	G	A	0.0435	2	46	23	Fortes-Lima et al. 2024
56	DRC_Rega	4	rs1047626	G	A	0.0333	1	30	15	Fortes-Lima et al. 2024
57	DRC_Shi	4	4_42003671	G	A	0.0808	21	260	130	Fortes-Lima et al. 2024
58	DRC_Wonk	4	4_42003671	G	A	0	0	8	4	Fortes-Lima et al. 2024
59	DRC_Yaka	4	4_42003671	G	A	0.1	1	10	5	Fortes-Lima et al. 2024
60	DRC_Yans	4	4_42003671	G	A	0.0179	1	56	28	Fortes-Lima et al. 2024
61	DRC_Yombe	4	4_42003671	G	A	0.1667	3	18	9	Fortes-Lima et al. 2024
62	Lesotho_SothoSouthern	4	4_42003671	G	A	0.0625	1	16	8	Fortes-Lima et al. 2024
63	Mozambique_Chopi	4	4_42003671	G	A	0	0	8	4	Fortes-Lima et al. 2024
64	Mozambique_Tsonga	4	4_42003671	G	A	0.0714	1	14	7	Fortes-Lima et al. 2024
65	Mozambique_Tswa	4	4_42003671	G	A	0	0	8	4	Fortes-Lima et al. 2024
66	Namibia_Damara	4	4_42003671	G	A	0.1136	5	44	22	Fortes-Lima et al. 2024
67	Namibia_Herero	4	4_42003671	G	A	0.25	4	16	8	Schlebusch et al 2012
68	Namibia_Himba	4	4_42003671	G	A	0.1	4	40	20	Fortes-Lima et al. 2024
69	Namibia_Kgalagadi	4	rs1047626	G	A	0.25	5	20	10	Fortes-Lima et al. 2024
70	Namibia_Nama	4	4_42003671	G	A	0.1875	6	32	16	Fortes-Lima et al. 2024
71	Namibia_TsumkweKung	4	4_42003671	G	A	0.0455	1	22	11	Fortes-Lima et al. 2024
72	Namibia_Wambo	4	4_42003671	G	A	0.0455	2	44	22	Fortes-Lima et al. 2024
73	Rwanda_Nkore	4	4_42003671	G	A	0.119	5	42	21	Fortes-Lima et al. 2024
74	SouthAfrica_Bhaca	4	rs1047626	G	A	0.0385	1	26	13	Fortes-Lima et al. 2024
75	SouthAfrica_Coloured	4	rs1047626	G	A	0.25	6	24	12	Fortes-Lima et al. 2024
76	SouthAfrica_ColouredColesberg	4	4_42003671	G	A	0.25	7	28	14	Fortes-Lima et al. 2024
77	SouthAfrica_ColouredWellington	4	4_42003671	G	A	0.5	19	38	19	Fortes-Lima et al. 2024
78	SouthAfrica_Karretjie	4	rs1047626	G	A	0.25	5	20	10	Fortes-Lima et al. 2024
79	SouthAfrica_Khomani	4	rs1047626	G	A	0.1379	8	58	29	Fortes-Lima et al. 2024
80	SouthAfrica_Ndebele	4	4_42003671	G	A	0	0	16	8	Fortes-Lima et al. 2024
81	SouthAfrica_Pedi	4	rs1047626	G	A	0.0185	1	54	27	Fortes-Lima et al. 2024
82	SouthAfrica_Sotho	4	4_42003671	G	A	0.2143	3	14	7	Fortes-Lima et al. 2024
83	SouthAfrica_SothoNorthern	4	4_42003671	G	A	0.1	4	40	20	Fortes-Lima et al. 2024
84	SouthAfrica_SothoSouthern	4	4_42003671	G	A	0.0385	2	52	26	Fortes-Lima et al. 2024
85	SouthAfrica_Swazi	4	4_42003671	G	A	0	0	12	6	Fortes-Lima et al. 2024
86	SouthAfrica_Tsonga	4	rs1047626	G	A	0.069	4	58	29	Fortes-Lima et al. 2024
87	SouthAfrica_Tswana	4	4_42003671	G	A	0.1429	2	14	7	Fortes-Lima et al. 2024
88	SouthAfrica_Venda	4	rs1047626	G	A	0.0455	2	44	22	Fortes-Lima et al. 2024
89	SouthAfrica_Xhosa	4	rs1047626	G	A	0.0833	5	60	30	Fortes-Lima et al. 2024
90	SouthAfrica_Zulu	4	rs1047626	G	A	0.0417	5	120	60	Fortes-Lima et al. 2024
91	Swaziland_Swazi	4	4_42003671	G	A	0.0313	1	32	16	Fortes-Lima et al. 2024
92	Tanzania_TanzaniaMixed	4	4_42003671	G	A	0.0667	2	30	15	Fortes-Lima et al. 2024
93	Uganda_Fumbira	4	4_42003671	G	A	0.1333	4	30	15	Fortes-Lima et al. 2024
94	Uganda_Kiga	4	4_42003671	G	A	0.125	4	32	16	Fortes-Lima et al. 2024
95	Uganda_Konzo	4	4_42003671	G	A	0.125	1	8	4	Fortes-Lima et al. 2024
96	Uganda_Nkore	4	4_42003671	G	A	0.0294	1	34	17	Fortes-Lima et al. 2024
97	Zambia_Bemba	4	4_42003671	G	A	0.0385	1	26	13	Fortes-Lima et al. 2024
98	Zambia_Chewa	4	4_42003671	G	A	0.0294	1	34	17	Fortes-Lima et al. 2024
99	Zambia_Fwe	4	4_42003671	G	A	0	0	26	13	Fortes-Lima et al. 2024
100	Zambia_Kaonde	4	4_42003671	G	A	0.2	2	10	5	Fortes-Lima et al. 2024
101	Zambia_Kwamashi	4	4_42003671	G	A	0.0357	1	28	14	Fortes-Lima et al. 2024
102	Zambia_Kwangwa	4	4_42003671	G	A	0	0	18	9	Fortes-Lima et al. 2024
103	Zambia_Lozi	4	4_42003671	G	A	0.04	2	50	25	Fortes-Lima et al. 2024
104	Zambia_Luyana	4	4_42003671	G	A	0	0	8	4	Fortes-Lima et al. 2024
105	Zambia_Mbukushu	4	4_42003671	G	A	0.0556	1	18	9	Fortes-Lima et al. 2024
106	Zambia_Mbunda	4	4_42003671	G	A	0	0	50	25	Fortes-Lima et al. 2024
107	Zambia_Ngoni	4	4_42003671	G	A	0.0625	1	16	8	Fortes-Lima et al. 2024
108	Zambia_Nkoya	4	4_42003671	G	A	0	0	28	14	Fortes-Lima et al. 2024
109	Zambia_Nsenga	4	4_42003671	G	A	0.2	2	10	5	Fortes-Lima et al. 2024
110	Zambia_Nyengo	4	4_42003671	G	A	0.1667	3	18	9	Fortes-Lima et al. 2024
111	Zambia_Shanjo	4	4_42003671	G	A	0.1111	2	18	9	Fortes-Lima et al. 2024
112	Zambia_ShonaZam	4	4_42003671	G	A	0.125	1	8	4	Fortes-Lima et al. 2024
113	Zambia_TongaZam	4	4_42003671	G	A	0.05	1	20	10	Fortes-Lima et al. 2024
114	Zambia_Tumbuka	4	4_42003671	G	A	0	0	8	4	Fortes-Lima et al. 2024
115	Zanzibar_Swahili	4	4_42003671	G	A	0.05	2	40	20	Fortes-Lima et al. 2024
116	Zimbabwe_Remba	4	4_42003671	G	A	0.1562	10	64	32	Fortes-Lima et al. 2024
117	BurkinaFaso_Fulani-Banfora	4	rs1047626	G	A	0.4167	15	36	18	Fortes-Lima et al. 2025
118	BurkinaFaso_Fulani-Tindangou	4	rs1047626	G	A	0.3125	15	48	24	Fortes-Lima et al. 2025
119	Cameroon_Fulani-Tcheboua	4	rs1047626	G	A	0.2667	16	60	30	Fortes-Lima et al. 2025
120	Chad_Fulani-Bongor	4	rs1047626	G	A	0.2826	13	46	23	Fortes-Lima et al. 2025
121	Chad_Fulani-Linia	4	rs1047626	G	A	0.2647	9	34	17	Fortes-Lima et al. 2025
122	Mali_Fulani-Diafarabe	4	rs1047626	G	A	0.3409	15	44	22	Fortes-Lima et al. 2025
123	Mali_Fulani-InnerDelta	4	rs1047626	G	A	0.375	12	32	16	Fortes-Lima et al. 2025
124	Mauritania_Fulani-Assaba	4	rs1047626	G	A	0.1562	5	32	16	Fortes-Lima et al. 2025
125	Niger_Fulani-Abalak	4	rs1047626	G	A	0.4211	16	38	19	Fortes-Lima et al. 2025
126	Niger_Fulani-Ader	4	rs1047626	G	A	0.2778	10	36	18	Fortes-Lima et al. 2025
127	Niger_Fulani-Balatungur	4	rs1047626	G	A	0.4688	15	32	16	Fortes-Lima et al. 2025
128	Niger_Fulani-Diffa	4	rs1047626	G	A	0.3462	9	26	13	Fortes-Lima et al. 2025
129	Niger_Fulani-Zinder	4	rs1047626	G	A	0.2143	9	42	21	Fortes-Lima et al. 2025
130	Senegal_Fulani-Linguere	4	rs1047626	G	A	0.1389	5	36	18	Fortes-Lima et al. 2025
131	BurkinaFaso_Fulani-Ziniare	4	rs1047626	G	A	0.3455	38	110	55	Vicente et al. 2019
132	Angola_Ganguela	4	rs1047626	G	A	0	0	14	7	Semo et al. 2020
133	Angola_Nyaneka	4	rs1047626	G	A	0.1154	3	26	13	Semo et al. 2020
134	Angola_Umbundu	4	rs1047626	G	A	0.075	3	40	20	Semo et al. 2020
135	Mozambique_Bitonga	4	rs1047626	G	A	0.0333	1	30	15	Semo et al. 2020
136	Mozambique_Changana	4	rs1047626	G	A	0.0556	1	18	9	Semo et al. 2020
137	Mozambique_Chopi	4	rs1047626	G	A	0.05	1	20	10	Semo et al. 2020
138	Mozambique_Chuwabu	4	4_42003671	G	A	0.1667	1	6	3	Fortes-Lima et al. 2024
139	Mozambique_Nhungwe	4	4_42003671	G	A	0.1667	1	6	3	Fortes-Lima et al. 2024
140	Mozambique_TongaMoz	4	4_42003671	G	A	0	0	6	3	Fortes-Lima et al. 2024
141	Mozambique_Makhuwa	4	rs1047626	G	A	0.0263	1	38	19	Semo et al. 2020
142	Mozambique_Manyika	4	rs1047626	G	A	0	0	8	4	Semo et al. 2020
143	Mozambique_Mwani	4	rs1047626	G	A	0.1	1	10	5	Semo et al. 2020
144	Mozambique_Ndau	4	rs1047626	G	A	0.0313	1	32	16	Semo et al. 2020
145	Mozambique_Nyanja	4	rs1047626	G	A	0.0556	2	36	18	Semo et al. 2020
146	Mozambique_Sena	4	rs1047626	G	A	0.025	1	40	20	Semo et al. 2020
147	Mozambique_Tswa	4	rs1047626	G	A	0	0	12	6	Semo et al. 2020
148	Mozambique_Yao	4	rs1047626	G	A	0.1316	5	38	19	Semo et al. 2020
149	BurkinaFaso_Gurmantche	4	4_42003671	G	A	0.1667	5	30	15	Triska et al. 2015
150	BurkinaFaso_Gurunsi	4	4_42003671	G	A	0.1875	6	32	16	Triska et al. 2015
151	BurkinaFaso_Mossi	4	4_42003671	G	A	0.1765	6	34	17	Triska et al. 2015
152	Chad_Daza	4	4_42003671	G	A	0.1667	6	36	18	Triska et al. 2015
153	Chad_Fulani	4	4_42003671	G	A	0.375	3	8	4	Triska et al. 2015
154	Chad_Kanembu	4	4_42003671	G	A	0.125	1	8	4	Triska et al. 2015
155	Ethiopia_Oromo	4	4_42003671	G	A	0.3571	10	28	14	Triska et al. 2015
156	Kenya_Samburu	4	4_42003671	G	A	0.35	7	20	10	Triska et al. 2015
157	Kenya_Turkana	4	4_42003671	G	A	0.3333	4	12	6	Triska et al. 2015
158	Niger_Fulani	4	4_42003671	G	A	0.3	3	10	5	Triska et al. 2015
159	Somalia_Somali	4	4_42003671	G	A	0.1875	3	16	8	Triska et al. 2015
160	Sudan_Arab	4	4_42003671	G	A	0.4375	14	32	16	Triska et al. 2015
161	Sudan_Nubian	4	4_42003671	G	A	0.2857	8	28	14	Triska et al. 2015
162	Cameroon_Baka	4	4_42003671	G	A	0.0256	2	78	39	Sjostrand et al. 2020
163	Cameroon_Nzime	4	4_42003671	G	A	0.1111	6	54	27	Sjostrand et al. 2020
164	Angola_Kimbundu	4	4_42003671	G	A	0	0	32	16	Patin et al. 2017
165	Angola_Kongo	4	4_42003671	G	A	0	0	20	10	Patin et al. 2017
166	Angola_Ovimbundu	4	4_42003671	G	A	0.0417	1	24	12	Patin et al. 2017
167	Angola_Umbundo	4	4_42003671	G	A	0	0	10	5	Patin et al. 2017
168	Benin_Bariba	4	4_42003671	G	A	0.125	5	40	20	Patin et al. 2017
169	Benin_Fon	4	4_42003671	G	A	0.0833	2	24	12	Patin et al. 2017
170	Benin_Yoruba	4	4_42003671	G	A	0.125	5	40	20	Patin et al. 2017
171	CameroonGabon_Baka	4	4_42003671	G	A	0.0663	13	196	98	Patin et al. 2017
172	Cameroon_Badwee	4	4_42003671	G	A	0.0526	4	76	38	Patin et al. 2017
173	Cameroon_wRHG-Bezan	4	4_42003671	G	A	0.1667	7	42	21	Patin et al. 2017
174	CAR_wRHG-Biaka	4	4_42003671	G	A	0.0294	1	34	17	Patin et al. 2017
175	DRC_eRHG-Mbuti	4	4_42003671	G	A	0	0	26	13	Patin et al. 2017
176	Gabon_Akele	4	4_42003671	G	A	0.0676	5	74	37	Patin et al. 2017
177	Gabon_Bakota	4	4_42003671	G	A	0.0426	4	94	47	Patin et al. 2017
178	Gabon_Bapunu	4	4_42003671	G	A	0.0851	8	94	47	Patin et al. 2017
179	Gabon_Bateke	4	4_42003671	G	A	0.0732	6	82	41	Patin et al. 2017
180	Gabon_Bekwil	4	4_42003671	G	A	0	0	10	5	Patin et al. 2017
181	Gabon_Benga	4	4_42003671	G	A	0.0526	4	76	38	Patin et al. 2017
182	Gabon_Duma	4	4_42003671	G	A	0.0769	6	78	39	Patin et al. 2017
183	Gabon_Eshira	4	4_42003671	G	A	0.05	4	80	40	Patin et al. 2017
184	Gabon_Eviya	4	4_42003671	G	A	0.0417	2	48	24	Patin et al. 2017
185	Gabon_Fang	4	4_42003671	G	A	0.0758	10	132	66	Patin et al. 2017
186	Gabon_Galoa	4	4_42003671	G	A	0.0638	6	94	47	Patin et al. 2017
187	Gabon_Makina	4	4_42003671	G	A	0.1026	8	78	39	Patin et al. 2017
188	Gabon_Ndumu	4	4_42003671	G	A	0.0946	7	74	37	Patin et al. 2017
189	Gabon_Nzebi	4	4_42003671	G	A	0.0574	7	122	61	Patin et al. 2017
190	Gabon_Obamba	4	4_42003671	G	A	0.0444	4	90	45	Patin et al. 2017
191	Gabon_Okande	4	4_42003671	G	A	0.0714	1	14	7	Patin et al. 2017
192	Gabon_Orungu	4	4_42003671	G	A	0.0263	1	38	19	Patin et al. 2017
193	Gabon_Shake	4	4_42003671	G	A	0.0652	6	92	46	Patin et al. 2017
194	Gabon_Tsogo	4	4_42003671	G	A	0.0333	4	120	60	Patin et al. 2017
195	Gabon_wRHG-Babongo-E	4	4_42003671	G	A	0	0	56	28	Patin et al. 2017
196	Gabon_wRHG-Bakoya	4	4_42003671	G	A	0.15	6	40	20	Patin et al. 2017
197	IvoryCoast_Ahizi	4	4_42003671	G	A	0.0278	1	36	18	Patin et al. 2017
198	IvoryCoast_Yacouba	4	4_42003671	G	A	0.0588	2	34	17	Patin et al. 2017
199	Comoros_AnjouanBandrani	4	4_42003671	G	A	0.125	2	16	8	Brucato et al. 2018
200	Comoros_AnjouanOuani	4	4_42003671	G	A	0.375	6	16	8	Brucato et al. 2018
201	Comoros_GdeComore	4	4_42003671	G	A	0.1176	4	34	17	Brucato et al. 2018
202	Comoros_Moheli	4	4_42003671	G	A	0.2667	8	30	15	Brucato et al. 2018
203	Madagascar_Malagasy-Mikea	4	rs1047626	G	A	0.5	21	42	21	Pierron et al. 2014
204	Madagascar_Malagasy-Temoro	4	rs1047626	G	A	0.3958	19	48	24	Pierron et al. 2014
205	Madagascar_Malagasy-Vezo	4	rs1047626	G	A	0.4583	22	48	24	Pierron et al. 2014
206	Kenya_Swahili-Kilifi	4	4_42003671	G	A	0.1719	11	64	32	Brucato et al. 2018
207	Kenya_Swahili-Lamu	4	4_42003671	G	A	0.04	2	50	25	Brucato et al. 2018
208	Kenya_Swahili-Mombasa	4	4_42003671	G	A	0.1591	7	44	22	Brucato et al. 2018
209	Angola_Khwe	4	4_42003671	G	A	0	0	32	16	Schlebusch et al 2012
210	Angola_Xun	4	rs1047626	G	A	0	0	26	13	Schlebusch et al 2012
211	Botswana_GuiGhanaKgal	4	4_42003671	G	A	0.2857	4	14	7	Schlebusch et al 2012
212	Namibia_Herero	4	rs1047626	G	A	0.1667	8	48	24	Fortes-Lima et al. 2024
213	Namibia_Juhoansi	4	rs1047626	G	A	0.0625	2	32	16	Schlebusch et al 2012
214	Namibia_Nama	4	rs1047626	G	A	0.0714	1	14	7	Schlebusch et al 2012
215	SouthAfrica_Karretjie	4	rs1047626	G	A	0.0833	2	24	12	Schlebusch et al 2012
216	SouthAfrica_Khomani	4	rs1047626	G	A	0.1562	5	32	16	Schlebusch et al 2012
217	SouthAfrica_SEBantu	4	rs1047626	G	A	0.079	3	38	19	Schlebusch et al 2012
218	SouthAfrica_Hlubi	4	4_42003671	G	A	0	0	6	3	Fortes-Lima et al. 2024
219	Sudan_ArabBataheen	4	rs1047626	G	A	0.5417	13	24	12	Hollfelder et al. 2017
220	Sudan_ArabGaalien	4	rs1047626	G	A	0.4667	14	30	15	Hollfelder et al. 2017
221	Sudan_ArabMessiria	4	rs1047626	G	A	0.375	6	16	8	Hollfelder et al. 2017
222	Sudan_ArabShaigia	4	rs1047626	G	A	0.4615	12	26	13	Hollfelder et al. 2017
223	Sudan_Baria	4	rs1047626	G	A	0.125	1	8	4	Hollfelder et al. 2017
224	Sudan_BeniAmer	4	rs1047626	G	A	0.3667	11	30	15	Hollfelder et al. 2017
225	Sudan_Copt	4	rs1047626	G	A	0.7857	22	28	14	Hollfelder et al. 2017
226	Sudan_Danagla	4	rs1047626	G	A	0.3077	8	26	13	Hollfelder et al. 2017
227	Sudan_Dinka	4	rs1047626	G	A	0.2812	9	32	16	Hollfelder et al. 2017
228	Sudan_Gemar	4	rs1047626	G	A	0.4286	6	14	7	Hollfelder et al. 2017
229	Sudan_Hadendowa	4	rs1047626	G	A	0.375	9	24	12	Hollfelder et al. 2017
230	Sudan_Halfawieen	4	rs1047626	G	A	0.55	11	20	10	Hollfelder et al. 2017
231	Sudan_Hausa	4	rs1047626	G	A	0	0	10	5	Hollfelder et al. 2017
232	Sudan_Mahas	4	rs1047626	G	A	0.4167	10	24	12	Hollfelder et al. 2017
233	Sudan_Nuba	4	rs1047626	G	A	0.25	8	32	16	Hollfelder et al. 2017
234	Sudan_Nuer	4	rs1047626	G	A	0.0667	2	30	15	Hollfelder et al. 2017
235	Sudan_Shilluk	4	rs1047626	G	A	0.1875	6	32	16	Hollfelder et al. 2017
236	Sudan_Zagawa	4	rs1047626	G	A	0.125	4	32	16	Hollfelder et al. 2017
237	Cameroon_Arabe	4	4_42003671	G	A	0.1923	5	26	13	Bird et al. 2023
238	Cameroon_Bafut	4	4_42003671	G	A	0	0	12	6	Bird et al. 2023
239	Cameroon_Bamileke	4	4_42003671	G	A	0.0313	1	32	16	Bird et al. 2023
240	Cameroon_Bamun	4	4_42003671	G	A	0.0179	1	56	28	Bird et al. 2023
241	Cameroon_Bapokou	4	4_42003671	G	A	0.1	1	10	5	Bird et al. 2023
242	Cameroon_Bassa	4	4_42003671	G	A	0.0278	1	36	18	Bird et al. 2023
243	Cameroon_Bonguili	4	4_42003671	G	A	0.0556	1	18	9	Bird et al. 2023
244	Cameroon_Bornu	4	4_42003671	G	A	0.1	1	10	5	Bird et al. 2023
245	Cameroon_Bulu	4	4_42003671	G	A	0.05	1	20	10	Bird et al. 2023
246	Cameroon_Doowaayo	4	4_42003671	G	A	0.0556	1	18	9	Bird et al. 2023
247	Cameroon_Ewondo	4	4_42003671	G	A	0.0909	2	22	11	Bird et al. 2023
248	Cameroon_Foulbe	4	4_42003671	G	A	0.1176	4	34	17	Bird et al. 2023
249	Cameroon_Guidar	4	4_42003671	G	A	0.2273	5	22	11	Bird et al. 2023
250	Cameroon_Kanuri	4	4_42003671	G	A	0.2	6	30	15	Bird et al. 2023
251	Cameroon_Kotoko	4	4_42003671	G	A	0.1863	19	102	51	Bird et al. 2023
252	Cameroon_Kwandja	4	4_42003671	G	A	0.0294	1	34	17	Bird et al. 2023
253	Cameroon_Mambea	4	4_42003671	G	A	0.0714	1	14	7	Bird et al. 2023
254	Cameroon_Mambila	4	4_42003671	G	A	0.05	4	80	40	Bird et al. 2023
255	Cameroon_Mandara	4	4_42003671	G	A	0.1	1	10	5	Bird et al. 2023
256	Cameroon_Massa	4	4_42003671	G	A	0.2857	4	14	7	Bird et al. 2023
257	Cameroon_Mbo	4	4_42003671	G	A	0.1111	4	36	18	Bird et al. 2023
258	Cameroon_Mbororo	4	4_42003671	G	A	0.4375	7	16	8	Bird et al. 2023
259	Cameroon_Moundang	4	4_42003671	G	A	0.1667	2	12	6	Bird et al. 2023
260	Cameroon_Mousgoum	4	4_42003671	G	A	0	0	10	5	Bird et al. 2023
261	Cameroon_Ngoumba	4	4_42003671	G	A	0.0556	2	36	18	Bird et al. 2023
262	Cameroon_Noni	4	4_42003671	G	A	0.1034	6	58	29	Bird et al. 2023
263	Cameroon_Nso	4	4_42003671	G	A	0.1389	5	36	18	Bird et al. 2023
264	Cameroon_Tikar	4	4_42003671	G	A	0.0455	2	44	22	Bird et al. 2023
265	Cameroon_Wimbum	4	4_42003671	G	A	0.0556	2	36	18	Bird et al. 2023
266	Cameroon_Yamba	4	4_42003671	G	A	0.0714	3	42	21	Bird et al. 2023
267	Congo_Bembe	4	4_42003671	G	A	0	0	18	9	Bird et al. 2023
268	Congo_Koukouya	4	4_42003671	G	A	0.1	1	10	5	Bird et al. 2023
269	Congo_Kuni	4	4_42003671	G	A	0	0	24	12	Bird et al. 2023
270	Congo_Lari	4	4_42003671	G	A	0	0	10	5	Bird et al. 2023
271	Congo_Mbere	4	4_42003671	G	A	0	0	10	5	Bird et al. 2023
272	Congo_Mboshi	4	4_42003671	G	A	0.2857	4	14	7	Bird et al. 2023
273	Congo_Sundi	4	4_42003671	G	A	0.0833	1	12	6	Bird et al. 2023
274	Congo_Teke	4	4_42003671	G	A	0.1538	4	26	13	Bird et al. 2023
275	Congo_Vili	4	4_42003671	G	A	0	0	16	8	Bird et al. 2023
276	Congo_Yombe	4	4_42003671	G	A	0.0645	4	62	31	Bird et al. 2023
277	Ghana_Asante	4	4_42003671	G	A	0.0714	1	14	7	Bird et al. 2023
278	Ghana_Brosa	4	4_42003671	G	A	0.1364	3	22	11	Bird et al. 2023
279	Ghana_Bulsa	4	4_42003671	G	A	0.0938	3	32	16	Bird et al. 2023
280	Ghana_Dagaati	4	4_42003671	G	A	0.125	5	40	20	Bird et al. 2023
281	Ghana_Ewe	4	4_42003671	G	A	0.0333	1	30	15	Bird et al. 2023
282	Ghana_Fante	4	4_42003671	G	A	0.0385	1	26	13	Bird et al. 2023
283	Ghana_Frafra	4	4_42003671	G	A	0	0	38	19	Bird et al. 2023
284	Ghana_Gonja	4	4_42003671	G	A	0.1667	4	24	12	Bird et al. 2023
285	Ghana_Kasena	4	4_42003671	G	A	0.0667	2	30	15	Bird et al. 2023
286	Ghana_Kusaasi	4	4_42003671	G	A	0.0526	2	38	19	Bird et al. 2023
287	Ghana_Mampruli	4	4_42003671	G	A	0.1538	4	26	13	Bird et al. 2023
288	Ghana_Sefwi	4	4_42003671	G	A	0	0	18	9	Bird et al. 2023
289	Ghana_Sisaala	4	4_42003671	G	A	0.0714	2	28	14	Bird et al. 2023
290	Ghana_Talsi	4	4_42003671	G	A	0.3	3	10	5	Bird et al. 2023
291	Ghana_Wali	4	4_42003671	G	A	0.125	4	32	16	Bird et al. 2023
292	Mozambique	4	rs1047626	G	A	0	0	22	11	Bird et al. 2023
293	Nigeria_Anang	4	4_42003671	G	A	0.1087	5	46	23	Bird et al. 2023
294	Nigeria_Efik	4	4_42003671	G	A	0.0556	4	72	36	Bird et al. 2023
295	Nigeria_Ekoi	4	4_42003671	G	A	0.1163	10	86	43	Bird et al. 2023
296	Nigeria_Ibibio	4	4_42003671	G	A	0.0577	18	312	156	Bird et al. 2023
297	Nigeria_Igbo	4	4_42003671	G	A	0.0167	1	60	30	Bird et al. 2023
298	Nigeria_Oron	4	4_42003671	G	A	0.0294	1	34	17	Bird et al. 2023
299	SouthAfrica_N-Sotho	4	4_42003671	G	A	0.125	2	16	8	Bird et al. 2023
300	SouthAfrica_Pedi	4	4_42003671	G	A	0	0	12	6	Bird et al. 2023
301	SouthAfrica_Tswana	4	rs1047626	G	A	0.0469	3	64	32	Bird et al. 2023
302	Sudan_Acheron	4	4_42003671	G	A	0.2308	6	26	13	Bird et al. 2023
303	Sudan_Ashraf	4	4_42003671	G	A	0.25	4	16	8	Bird et al. 2023
304	Sudan_Beni-Amer	4	4_42003671	G	A	0.3438	11	32	16	Bird et al. 2023
305	Sudan_Danagla	4	4_42003671	G	A	0.4	4	10	5	Bird et al. 2023
306	Sudan_Halenga	4	4_42003671	G	A	0.5833	7	12	6	Bird et al. 2023
307	Sudan_Halfawieen	4	4_42003671	G	A	0.325	13	40	20	Bird et al. 2023
308	Sudan_Ja'afra	4	4_42003671	G	A	0.4615	12	26	13	Bird et al. 2023
309	Sudan_Ja'aliya	4	4_42003671	G	A	0.3881	52	134	67	Bird et al. 2023
310	Sudan_Kawahla	4	4_42003671	G	A	0.4167	5	12	6	Bird et al. 2023
311	Sudan_Keiga	4	4_42003671	G	A	0.05	1	20	10	Bird et al. 2023
312	Sudan_Korongo	4	4_42003671	G	A	0	0	12	6	Bird et al. 2023
313	Sudan_Lagori	4	4_42003671	G	A	0.1	1	10	5	Bird et al. 2023
314	Sudan_Moro	4	4_42003671	G	A	0.1429	4	28	14	Bird et al. 2023
315	Sudan_Nuba	4	4_42003671	G	A	0.1667	2	12	6	Bird et al. 2023
316	Sudan_Rubatab	4	4_42003671	G	A	0.5333	16	30	15	Bird et al. 2023
317	Sudan_Shawayga	4	4_42003671	G	A	0.1875	3	16	8	Bird et al. 2023
318	Zimbabwe_Shona	4	4_42003671	G	A	0.25	3	12	6	Bird et al. 2023
319	Egypt_Egyptian	4	4_42003671	G	A	0.6162	122	198	99	Pagani et al. 2015
320	Ethiopia_Amhara	4	4_42003671	G	A	0.48	24	50	25	Pagani et al. 2015
321	Ethiopia_Gumuz	4	4_42003671	G	A	0.0476	2	42	21	Pagani et al. 2015
322	Ethiopia_Oromo	4	4_42003671	G	A	0.225	9	40	20	Pagani et al. 2015
323	Ethiopia_Somali	4	4_42003671	G	A	0.3	15	50	25	Pagani et al. 2015
324	Ethiopia_Wolayta	4	4_42003671	G	A	0.2381	10	42	21	Pagani et al. 2015
325	Gambia_Fula	4	rs1047626	G	A	0.1689	25	148	74	Gurdasani et al. 2015
326	Ghana_GaAdangbe	4	rs1047626	G	A	0.095	19	200	100	Gurdasani et al. 2015
327	Gambia_Jola	4	rs1047626	G	A	0.1266	20	158	79	Gurdasani et al. 2015
328	Gambia_Mandinka	4	rs1047626	G	A	0.0511	9	176	88	Gurdasani et al. 2015
329	Gambia_Wolof	4	rs1047626	G	A	0.1282	20	156	78	Gurdasani et al. 2015
330	Uganda_Barundi	4	rs1047626	G	A	0.1546	30	194	97	Gurdasani et al. 2015
331	Uganda_Banyarwanda	4	rs1047626	G	A	0.12	24	200	100	Gurdasani et al. 2015
332	Uganda_Baganda	4	rs1047626	G	A	0.085	17	200	100	Gurdasani et al. 2015
333	Kenya_Kikuyu	4	rs1047626	G	A	0.2857	56	196	98	Gurdasani et al. 2015
334	Kenya_Kalenjin	4	rs1047626	G	A	0.2121	42	198	99	Gurdasani et al. 2015
335	Chad_Laal	4	29169 days, 9:11:00	G	A	0.0385	2	52	26	Haber et al. 2016
336	Chad_NDjamena	4	29169 days, 9:11:00	G	A	0.1688	26	154	77	Haber et al. 2016
337	Chad_Sara	4	29169 days, 9:11:00	G	A	0.0807	10	124	62	Haber et al. 2016
338	Chad_Toubou	4	29169 days, 9:11:00	G	A	0.2808	41	146	73	Haber et al. 2016
339	Algeria_Mozabite	4	4_42001654	G	A	0.38	19	50	25	Bergström et al. 2020
340	Morocco_BerberAsni	4	4_42003671	G	A	0.5667	17	30	15	Hernandez et al. 2019
341	Morocco_BerberBouhria	4	4_42003671	G	A	0.5	10	20	10	Hernandez et al. 2019
342	Morocco_BerberFiguig	4	4_42003671	G	A	0.5556	10	18	9	Hernandez et al. 2019
343	Europe_SouthPortugal	4	4_42003671	G	A	0.7143	50	70	35	Hernandez et al. 2019
344	Europe_SpainGranada	4	4_42003671	G	A	0.7714	54	70	35	Hernandez et al. 2019
345	Europe_SpainHuelva	4	4_42003671	G	A	0.8	56	70	35	Hernandez et al. 2019
346	Lebanon_LebaneseChristian	4	29169 days, 9:11:00	G	A	0.6923	72	104	52	Haber et al. 2016
347	Lebanon_LebaneseDruze	4	29169 days, 9:11:00	G	A	0.629	39	62	31	Haber et al. 2016
348	Lebanon_LebaneseMuslim	4	29169 days, 9:11:00	G	A	0.593	51	86	43	Haber et al. 2016
349	Yemen_Yemeni	4	29169 days, 9:11:00	G	A	0.6	24	40	20	Haber et al. 2016
350	MiddleEast_Iranian	4	4_42003671	G	A	0.7647	104	136	68	Fernandes et al. 2019
351	MiddleEast_Omani	4	4_42003671	G	A	0.5441	74	136	68	Fernandes et al. 2019
352	MiddleEast_SaudiArabian	4	4_42003671	G	A	0.6728	109	162	81	Fernandes et al. 2019
353	MiddleEast_UAEDubai	4	4_42003671	G	A	0.6087	112	184	92	Fernandes et al. 2019
354	MiddleEast_YemeniFernandez	4	4_42003671	G	A	0.6582	104	158	79	Fernandes et al. 2019
355	Namibia_San	4	4_42001654	G	A	0	0	12	6	Bergström et al. 2020
356	Barbados_ACB-Afr-Caribbean	4	4_42001654	G	A	0.1649	31	188	94	1000 Genomes Project
357	CAR_Biaka	4	4_42001654	G	A	0.0227	1	44	22	Bergström et al. 2020
358	DRC_Mbuti	4	4_42001654	G	A	0	0	24	12	Bergström et al. 2020
359	Gambia_GWD-Gambian	4	4_42001654	G	A	0.1034	24	232	116	1000 Genomes Project
360	Guinea_Mandenka	4	4_42001654	G	A	0.1	4	40	20	Bergström et al. 2020
361	Kenya_BantuKenya	4	4_42001654	G	A	0.05	1	20	10	Bergström et al. 2020
362	Kenya_LWK-Luhya	4	4_42001654	G	A	0.0879	16	182	91	1000 Genomes Project
363	Nigeria_ESN-Esan	4	4_42001654	G	A	0.0437	9	206	103	1000 Genomes Project
364	Nigeria_Yoruba	4	4_42001654	G	A	0.0476	2	42	21	Bergström et al. 2020
365	Nigeria_YRI-Yoruba	4	4_42001654	G	A	0.0726	17	234	117	1000 Genomes Project
366	SierraLeone_MSL-Mende	4	4_42001654	G	A	0.1145	19	166	83	1000 Genomes Project
367	SouthAfrica_BantuSA	4	4_42001654	G	A	0.0625	1	16	8	Bergström et al. 2020
368	USA_ASW-Afr-American	4	4_42001654	G	A	0.1538	16	104	52	1000 Genomes Project
369	USA_PUR-Puerto-Rican	4	4_42001654	G	A	0.6587	137	208	104	1000 Genomes Project
370	Mexico_Pima	4	4_42001654	G	A	0.7273	16	22	11	Bergström et al. 2020
371	Mexico_MXL-Mexican	4	4_42001654	G	A	0.8571	108	126	63	1000 Genomes Project
372	Mexico_Maya	4	4_42001654	G	A	0.8947	34	38	19	Bergström et al. 2020
373	Colombia_CLM-Colombian	4	4_42001654	G	A	0.7394	139	188	94	1000 Genomes Project
374	Colombia_Colombian	4	4_42001654	G	A	0.8333	5	6	3	Bergström et al. 2020
375	Brazil_Karitiana	4	4_42001654	G	A	1	18	18	9	Bergström et al. 2020
376	Brazil_Surui	4	4_42001654	G	A	1	10	10	5	Bergström et al. 2020
377	Peru_PEL-Peruvian	4	4_42001654	G	A	0.8588	146	170	85	1000 Genomes Project
378	Afghanistan_Hazara	4	4_42001654	G	A	0.875	28	32	16	Bergström et al. 2020
379	Bangladesh_BEB-Bengali	4	4_42001654	G	A	0.7626	151	198	99	1000 Genomes Project
380	India_GIH-Gujarati	4	4_42001654	G	A	0.83	166	200	100	1000 Genomes Project
381	India_ITU-Telugu	4	4_42001654	G	A	0.7598	155	204	102	1000 Genomes Project
382	Pakistan_Balochi	4	4_42001654	G	A	0.7174	33	46	23	Bergström et al. 2020
383	Pakistan_Brahui	4	4_42001654	G	A	0.7174	33	46	23	Bergström et al. 2020
384	Pakistan_Burusho	4	4_42001654	G	A	0.8333	40	48	24	Bergström et al. 2020
385	Pakistan_Kalash	4	4_42001654	G	A	0.7619	32	42	21	Bergström et al. 2020
386	Pakistan_Makrani	4	4_42001654	G	A	0.7045	31	44	22	Bergström et al. 2020
387	Pakistan_Pathan	4	4_42001654	G	A	0.8542	41	48	24	Bergström et al. 2020
388	Pakistan_PJL-Punjabi	4	4_42001654	G	A	0.7113	138	194	97	1000 Genomes Project
389	Pakistan_Sindhi	4	4_42001654	G	A	0.7273	32	44	22	Bergström et al. 2020
390	SriLanka_STU-Tamil	4	4_42001654	G	A	0.7857	154	196	98	1000 Genomes Project
391	Cambodia_Cambodian	4	4_42001654	G	A	1	18	18	9	Bergström et al. 2020
392	China_CDX-Dai	4	4_42001654	G	A	0.9659	170	176	88	1000 Genomes Project
393	China_CHB-Han	4	4_42001654	G	A	0.9709	200	206	103	1000 Genomes Project
394	China_CHS-S-Han	4	4_42001654	G	A	0.932	192	206	103	1000 Genomes Project
395	China_Daur	4	4_42001654	G	A	0.9444	17	18	9	Bergström et al. 2020
396	China_Han	4	4_42001654	G	A	0.9651	83	86	43	Bergström et al. 2020
397	China_Hezhen	4	4_42001654	G	A	1	16	16	8	Bergström et al. 2020
398	China_Lahu	4	4_42001654	G	A	1	10	10	5	Bergström et al. 2020
399	China_Miao	4	4_42001654	G	A	1	20	20	10	Bergström et al. 2020
400	China_Mongolian	4	4_42001654	G	A	1	20	20	10	Bergström et al. 2020
401	China_Naxi	4	4_42001654	G	A	0.9375	15	16	8	Bergström et al. 2020
402	China_Oroqen	4	4_42001654	G	A	1	16	16	8	Bergström et al. 2020
403	China_She	4	4_42001654	G	A	0.9444	17	18	9	Bergström et al. 2020
404	China_Tu-Qinghai	4	4_42001654	G	A	0.9	18	20	10	Bergström et al. 2020
405	China_Tujia	4	4_42001654	G	A	0.95	19	20	10	Bergström et al. 2020
406	China_Uygur	4	4_42001654	G	A	0.6667	8	12	6	Bergström et al. 2020
407	China_Xibo	4	4_42001654	G	A	0.8889	16	18	9	Bergström et al. 2020
408	China_Yi	4	4_42001654	G	A	0.9	18	20	10	Bergström et al. 2020
409	Japan_Japanese	4	4_42001654	G	A	0.9138	53	58	29	Bergström et al. 2020
410	Japan_JPT-Japanese	4	4_42001654	G	A	0.951	194	204	102	1000 Genomes Project
411	Myanmar_Dai	4	4_42001654	G	A	0.9444	17	18	9	Bergström et al. 2020
412	Russia_Yakut	4	4_42001654	G	A	0.96	48	50	25	Bergström et al. 2020
413	Vietnam_KHV-Kinh	4	4_42001654	G	A	0.9307	188	202	101	1000 Genomes Project
414	Finland_FIN-Finnish	4	4_42001654	G	A	0.801	157	196	98	1000 Genomes Project
415	France_Basque	4	4_42001654	G	A	0.7174	33	46	23	Bergström et al. 2020
416	France_French	4	4_42001654	G	A	0.7407	40	54	27	Bergström et al. 2020
417	Italy_Italian	4	4_42001654	G	A	0.6818	15	22	11	Bergström et al. 2020
418	Italy_TSI-Toscani	4	4_42001654	G	A	0.7282	150	206	103	1000 Genomes Project
419	Italy_Tuscan	4	4_42001654	G	A	0.9375	15	16	8	Bergström et al. 2020
420	Russia_Adygei	4	4_42001654	G	A	0.8529	29	34	17	Bergström et al. 2020
421	Russia_Russian	4	4_42001654	G	A	0.68	34	50	25	Bergström et al. 2020
422	Sardinia_Sardinian	4	4_42001654	G	A	0.7222	39	54	27	Bergström et al. 2020
423	Spain_IBS-Iberian	4	4_42001654	G	A	0.7212	150	208	104	1000 Genomes Project
424	UK_GBR-British	4	4_42001654	G	A	0.7759	135	174	87	1000 Genomes Project
425	UK_Orcadian	4	4_42001654	G	A	0.75	21	28	14	Bergström et al. 2020
426	USA_CEU-Eur-American	4	4_42001654	G	A	0.7667	184	240	120	1000 Genomes Project
427	Israel_Bedouin	4	4_42001654	G	A	0.6429	54	84	42	Bergström et al. 2020
428	Israel_Druze	4	4_42001654	G	A	0.6857	48	70	35	Bergström et al. 2020
429	Israel_Palestinian	4	4_42001654	G	A	0.7237	55	76	38	Bergström et al. 2020
430	Melanesia_Melanesian	4	4_42001654	G	A	0.95	19	20	10	Bergström et al. 2020
431	PapuaNG_Papuan-Highlands	4	4_42001654	G	A	1	18	18	9	Bergström et al. 2020
432	PapuaNG_Papuan-Sepik	4	4_42001654	G	A	0.875	14	16	8	Bergström et al. 2020
433	Ashk_East	4	rs1047626	G	A	0.6912	329	476	238	Gladstein and Hammer, 2019
434	Ashk_West	4	rs1047626	G	A	0.6905	29	42	21	Gladstein and Hammer, 2019
435	Bedouin	4	rs1047626	G	A	0.6471	44	68	34	Gladstein and Hammer, 2019
436	Druze	4	rs1047626	G	A	0.6833	41	60	30	Gladstein and Hammer, 2019
437	Egyptian	4	rs1047626	G	A	0.7273	16	22	11	Gladstein and Hammer, 2019
438	Belorussian	4	rs1047626	G	A	0.6875	11	16	8	Gladstein and Hammer, 2019
439	British	4	rs1047626	G	A	0.7	21	30	15	Gladstein and Hammer, 2019
440	French	4	rs1047626	G	A	0.6923	36	52	26	Gladstein and Hammer, 2019
441	German	4	rs1047626	G	A	0.8636	38	44	22	Gladstein and Hammer, 2019
442	Hungarians	4	rs1047626	G	A	0.7632	29	38	19	Gladstein and Hammer, 2019
443	Lithuanians	4	rs1047626	G	A	0.7	14	20	10	Gladstein and Hammer, 2019
444	Romanians	4	rs1047626	G	A	0.6429	18	28	14	Gladstein and Hammer, 2019
445	Russian	4	rs1047626	G	A	0.68	34	50	25	Gladstein and Hammer, 2019
446	GeorgiaJews	4	rs1047626	G	A	0.75	6	8	4	Gladstein and Hammer, 2019
447	Iranian	4	rs1047626	G	A	0.6346	33	52	26	Gladstein and Hammer, 2019
448	IranianJews	4	rs1047626	G	A	0.625	5	8	4	Gladstein and Hammer, 2019
449	IraqJews	4	rs1047626	G	A	0.75	15	20	10	Gladstein and Hammer, 2019
450	Jordanians	4	rs1047626	G	A	0.625	25	40	20	Gladstein and Hammer, 2019
451	Lebanese	4	rs1047626	G	A	0.6579	25	38	19	Gladstein and Hammer, 2019
452	MoroccoJews	4	rs1047626	G	A	0.6	18	30	15	Gladstein and Hammer, 2019
453	Palestinian	4	rs1047626	G	A	0.6833	41	60	30	Gladstein and Hammer, 2019
454	Saudi	4	rs1047626	G	A	0.7778	14	18	9	Gladstein and Hammer, 2019
455	SephardicJewsBulgaria	4	rs1047626	G	A	0.7778	14	18	9	Gladstein and Hammer, 2019
456	SephardicJewsTurkey	4	rs1047626	G	A	0.6	12	20	10	Gladstein and Hammer, 2019
457	Syrians	4	rs1047626	G	A	0.625	20	32	16	Gladstein and Hammer, 2019
458	Turk	4	rs1047626	G	A	0.8077	21	26	13	Gladstein and Hammer, 2019
459	YemenJews	4	rs1047626	G	A	0.8214	23	28	14	Gladstein and Hammer, 2019

### Sheet: Supp Table S2
Supplementary Table S2: European ancestry used in Supplementary Figures S1 and S2.
Population	%EAS+%EUR ancestry ADMIXTURE 4K	rs1047626 MAF
Angola_Khwe	4.58	0
Angola_Nyaneka	2.81	0.115385
Angola_Umbundu	3.67	0.075
Angola_Xun	1.67	0
Benin_Bariba	2.92	0.136364
Benin_Fon	2.3	0.0645161
Benin_Yoruba	2.2	0.136364
Botswana_GuiGhanaKgal	1.19	0.153846
Cameroon_Baka	0.08	0.025641
Cameroon_Nzime	2.17	0.111111
CameroonGabon_Baka	0.14	0.0663265
CAR_Banda	3.83	0.05
CAR_DzangaShangaPeople	2.21	0.166667
CAR_Gbaya	3.5	0.130435
CAR_Mpiemo	2.33	0.05
Chad_Laal	6.67	0.0384615
Chad_Sara	4.63	0.0806452
Chad_Toubou	31.34	0.280822
DRC_Ding	1.61	0.0595238
DRC_LubaLulua	1.84	0
DRC_Lwer	1.47	0
DRC_Manyanga	1.56	0.0571429
DRC_Mbala	1.95	0.05
DRC_Mbuun	1.68	0.0441176
DRC_Ngwi	1.68	0.0677966
DRC_Pende	1.64	0.0434783
DRC_Rega	2.53	0.0333333
DRC_Shi	3.83	0.0807692
DRC_Yans	1.82	0.0178571
Ethiopia_Amhara	57.34	0.48
Ethiopia_Gumuz	16	0.047619
Ethiopia_Oromo	53.86	0.279412
Ethiopia_Somali	46.88	0.3
Ethiopia_Wolayta	46.61	0.238095
Gabon_Nzebi	1.92	0.057377
Gambia_Fula	14.57	0.168919
Gambia_Jola	4.02	0.126582
Gambia_Mandinka	5.12	0.0511364
Gambia_Wolof	6.66	0.128205
Ghana_GaAdangbe	2.57	0.095
IvoryCoast_Ahizi	2.09	0.0277778
IvoryCoast_Yacouba	1.97	0.0606061
Kenya_Kalenjin	20.71	0.212121
Kenya_Kikuyu	19.82	0.285714
Kenya_Swahili-Kilifi	8.17	0.171875
Kenya_Swahili-Lamu	6.59	0.04
Kenya_Swahili-Mombasa	12.62	0.159091
Mali_Bwa	2.91	0.0333333
Mozambique_Bitonga	3.07	0.0333333
Mozambique_Chopi	2.69	0.0357143
Mozambique_Makhuwa	2.92	0.0263158
Mozambique_Ndau	3.02	0.03125
Mozambique_Nyanja	2.19	0.0555556
Mozambique_Sena	2.99	0.025
Mozambique_Tswa	2.56	0
Mozambique_Yao	3.2	0.131579
Namibia_Herero	8.09	0.1875
Namibia_Himba	2.31	0.1
Namibia_Juhoansi	0.09	0.0625
Namibia_Nama	17.28	0.152174
Namibia_TsumkweKung	0.2	0.0454545
Namibia_Wambo	2.18	0.0454545
Nigeria_Igbo	1.94	0.0166667
Rwanda_Nkore	13.26	0.119048
SouthAfrica_Bhaca	1.18	0.0384615
SouthAfrica_Karretjie	9.18	0.159091
SouthAfrica_Khomani	15.23	0.144444
SouthAfrica_Pedi	1.73	0.0151515
SouthAfrica_SEBantu	1.14	0.0789474
SouthAfrica_Sotho	1.25	0.214286
SouthAfrica_Tsonga	2.06	0.0689655
SouthAfrica_Tswana	1.04	0.0641026
SouthAfrica_Venda	1.91	0.0454545
SouthAfrica_Xhosa	4.26	0.0833333
SouthAfrica_Zulu	1.62	0.0416667
Swaziland_Swazi	1.07	0.03125
Tanzania_TanzaniaMixed	4.98	0.0666667
Uganda_Baganda	6.2	0.085
Uganda_Banyarwanda	13.73	0.12
Uganda_Barundi	10.15	0.154639
Uganda_Fumbira	12.96	0.133333
Uganda_Kiga	11.01	0.125
Uganda_Nkore	16.34	0.0294118
Yemen_Yemeni	90.17	0.6
Zambia_Bemba	2.25	0.0384615
Zambia_Chewa	2.05	0.0294118
Zambia_Fwe	1.86	0
Zambia_Kwamashi	1.57	0.0357143
Zambia_Kwangwa	1.84	0
Zambia_Lozi	3.31	0.04
Zambia_Mbunda	1.78	0
Zambia_Nkoya	1.86	0
Zambia_Nyengo	1.73	0.166667
Zambia_TongaZam	1.73	0.05
Zanzibar_Swahili	10.94	0.05
Zimbabwe_Remba	4.25	0.15625

### Sheet: Supp Table S3
Supplementary Table S3: List of statistics used.
SYMBOL	DESCRIPTION	REFERENCE
D_CHB_DEN	ABBA-BABA statistic between CHB and Denisovans	Green et al. 2010
fD_CHB_DEN	fD statistic (unbiased ABBA-BABA) between CHB and Denisovans	Martin et al. 2015
D_EUR_DEN	ABBA-BABA statistic between GBR and Denisovans	Green et al. 2010
fD_EUR_DEN	fD statistic (unbiased ABBA-BABA) between GBR and Denisovans	Martin et al. 2015
U_CHB_DEN (10.20.100)	Number of alleles shared between CHB and Denisovan at 20% frequency not found in LWK above 10%	Racimo et al. 2017
U_EUR_DEN (10.20.100)	Number of alleles shared between GBR and Denisovan at 20% frequency not found in LWK above 10%	Racimo et al. 2017
D_CHB_NEA	ABBA-BABA statistic between CHB and Altai Neanderthal	Green et al. 2010
fD_CHB_NEA	fD statistic (unbiased ABBA-BABA) between CHB and Altai Neanderthal	Martin et al. 2015
D_EUR_NEA	ABBA-BABA statistic between GBR and Altai Neanderthal	Green et al. 2010
fD_EUR_NEA	fD statistic (unbiased ABBA-BABA) between GBR and Neanderthals	Martin et al. 2015
U_CHB_NEA (10.20.100)	Number of alleles shared between CHB and Altai Neanderthal at 20% frequency not found in LWK above 10%	Racimo et al. 2017
U_EUR_NEA (10.20.100)	Number of alleles shared between GBR and Altai Neanderthal at 20% frequency not found in LWK above 10%	Racimo et al. 2017
S_EAF	Number of segregating sites in LWK	-
S_CHB	Number of segregating sites in CHB	-
S_EUR	Number of segregating sites in GBR	-
S_NEA	Number of segregating sites in Altai Neanderthal	-
R_d_CHB_D	Average ratio divergence between CHB and Denisovans	Racimo et al. 2017
R_d_EUR_D	Average ratio divergence between GBR and Denisovans	Racimo et al. 2017
R_d_CHB_N	Average ratio divergence between CHB and Altai Neanderthal	Racimo et al. 2017
R_d_EUR_N	Average ratio divergence between GBR and Altai Neanderthal	Racimo et al. 2017
tw_EAF	Watterson's theta in LWK	Watterson 1975
tw_CHB	Watterson's theta in CHB	Watterson 1975
tw_EUR	Watterson's theta in GBR	Watterson 1975
tp_EAF	Nei's theta in LWK	Nei and Li 1979
tp_CHB	Nei's theta in CHB	Nei and Li 1979
tp_EUR	Nei's theta in GBR	Nei and Li 1979
H1_CHB	Frequency of most common haplotype in CHB	Garud et al. 2014
H2_CHB	Frequency of the second most common haplotype in CHB	Garud et al. 2014
H12_CHB	Sum of the squared frequency of the first and second most common haplotypes in CHB	Garud et al. 2014
H2H1_CHB	Ratio of H2 and H1 in CHB	Garud et al. 2014
H1_EUR	Frequency of most common haplotype in GBR	Garud et al. 2014
H2_EUR	Frequency of the second most common haplotype in GBR	Garud et al. 2014
H12_EUR	Sum of the squared frequency of the first and second most common haplotypes in GBR	Garud et al. 2014
H2H1_EUR	Ratio of H2 and H1 in GBR	Garud et al. 2014
H1_EAF	Frequency of most common haplotype in LWK	Garud et al. 2014
H2_EAF	Frequency of the second most common haplotype in LWK	Garud et al. 2014
H12_EAF	Sum of the squared frequency of the first and second most common haplotypes in LWK	Garud et al. 2014
H2H1_EAF	Ratio of H2 and H1 in LWK	Garud et al. 2014
ZnS_CHB	Sum of linkage disequilibrium in CHB	Kelly 1997
ZnS_EUR	Sum of linkage disequilibrium in GBR	Kelly 1997
ZnS_EAF	Sum of linkage disequilibrium in LWK	Kelly 1997
fr_allel_EUR	Frequency of rs1047626 in GBR	-
fr_allel_EAF	Frequency of rs1047626 in LWK	-
fr_allel_CHB	Frequency of rs1047626 in CHB	-
presence_deni	Presence or abscence of the allele in Denisovan	-
fr_allele_neanderthals	Frequency of rs1047626 in neanderthals between 120kya and 40kya	-
fr_allele_ooa	Frequency of rs1047626 in Out of africa between 50kya and 35kya	-

### Sheet: Supp Table S4
Supplementary Table S4: Cross Validation error of the ABC multinomial logistic Random Forest method with a tolerance value of 0.1
	Class: ANC	Class: D2N	Class: DENI	Class: NEA
Sensitivity	0.8666	0.8666	1	0.9333
Specificity	1	0.9777	0.9777	0.9333
Pos Pred Value	1	0.9286	0.9375	0.8235
Neg Pred Value	0.9574	0.9565	1	0.9767
Balanced Accuracy	0.9333	0.9222	0.9888	0.9333

### Sheet: Supp Table S5
Supplementary Table S5: Error assesment on parameter inference with ABC local linear regression with Random Forest permutation feature
	S GBR	S CHB	S DEN	TIME	S NEA	S OOA
	fr_allel_EUR	fr_allel_CHB	S CHB	fD_EUR_DEN	fr_al_nea	fr_al_OOA
	S eur	tw_EUR	tw_CHB	fD_CHB_DEN	R_d_CHB_N	H1_EUR
	R_d_eur_N	S CHB	fr_allel_CHB	R_d_CHB_D	fD_CHB_DEN	fD_EUR_NEA
	R_d_eur_d	tw_CHB	R_d_CHB_N	D_CHB_DEN	fD_EUR_NEA	fr_allel_EUR
	D_eur_den	R_d_CHB_D	tw_EUR	R_d_EUR_D	D_CHB_NEA	H12_EUR
factor 2	0.79	0.897638	0.869721	1	0.826056	0.951324
rmse	0.000433702	0.000313558	0.000324039	16496	0.000695018	0.00063318
r	0.580013	0.713614	-0.0242783	0.111408	0.363422	0.974897
r p.val	2.2e-16	2.2e-16	0.3645	3,00E-02	2.2e-16	2.2e-16
S, in the header, is the selection coefficient in each population
S, in the cells of the table, is the number of segregating sites

### Sheet: Supp Table S6
Supplementary Table S6: Cross Validation error of the ABC Neural Net method with a tolerance value of 0.1
	Class: ANC	Class: D2N	Class: DENI	Class: NEA
Sensitivity	1	0.93333	0.93333	0.6
Specificity	0.9778	0.8444	1	1
Pos Pred Value	0.9375	0.66667	1	1
Neg Pred Value	1	0.9744	0.9783	0.8824
Balanced Accuracy	0.98888	0.8888	0.9666	0.8

### Sheet: Supp Table S7
Supplementary Table S7: Error assessment on parameter inference with the ABC neural net method for the D2N model.
	S GBR	S CHB	S DEN	TIME	S_NEA	S_OOA
factor 2	0.84	0.91	0.88	1	0.83	0.93
rmse	0.000938049	0.00123467	0.00224456	732	0.00027639	0.00106319
r	0.63784	0.72	0.164	0.199	0.31	0.933
r p.val	2.2e-16	2.2e-16	0.1029	0.04667	0.0016	2.2e-16

### Sheet: Supp Table S8
Supplementary Table S8: Hyperparameters used in the RF feature extraction for the Model discrimination analysis and the posterior parameter inference.
	S GBR	S CHB	S DEN	TIME	S_NEA	S_OOA	Model Discrimination
mtry	18	18	2	11	18	18	18
min.node.size	10	5	1	5	10	5	5
ntrees	1500	3000	1500	500	1500	1500	3000
replace	TRUE	FALSE	TRUE	TRUE	TRUE	TRUE	FALSE
sample.fraction	0.63	0.8	0.5	0.63	0.8	0.63	0.8
